# Identification of a Nonsense-Mediated Decay pathway at the Endoplasmic Reticulum

**DOI:** 10.1101/2020.02.24.954453

**Authors:** Dasa Longman, Kathryn A. Jackson-Jones, Magdalena M. Maslon, Laura C. Murphy, Robert S. Young, Jack J. Stoddart, Martin S. Taylor, Dimitrios K. Papadopoulos, Javier F. Cáceres

**Affiliations:** MRC Human Genetics Unit, Institute of Genetics and Molecular Medicine, University of Edinburgh, Crewe Road South, Edinburgh EH4 2XU, UK; Centre for Global Health Research, Usher Institute, University of Edinburgh, Old Medical School, Teviot Place, Edinburgh EH8 9AG, UK

**Keywords:** Nonsense-mediated decay (NMD), RNA quality control, UPF1, NBAS, Syntaxin 18, ER stress, UPR

## Abstract

Nonsense-mediated decay (NMD) is a translation-dependent RNA quality control mechanism that occurs in the cytoplasm. However, it is unknown how NMD regulates the stability of RNAs translated at the Endoplasmic Reticulum (ER). Here, we identify a localized NMD pathway dedicated to ER-translated mRNAs. We previously identified NBAS, a component of the Syntaxin 18 complex involved in Golgi-to-ER trafficking, as a novel NMD factor. Here, we show that NBAS fulfils an independent function in NMD. This ER-NMD pathway requires the interaction of NBAS with the core NMD factor UPF1, which is partially localized at the ER in the proximity of the translocon. NBAS and UPF1 co-regulate the stability of ER-associated transcripts, in particular those associated with the cellular stress response. We propose a model where NBAS recruits UPF1 to the membrane of the ER and activates an ER-dedicated NMD pathway, thus providing an ER protective function by ensuring quality control of ER-translated mRNAs.

**Graphical Abstract:** 

**HIGHLIGHTS:**

- NBAS is an NMD factor that localizes to the membrane of the endoplasmic reticulum (ER)
- NBAS has dual, independent, roles in Golgi-to-ER retrograde transport and in ER-NMD
- NBAS recruits the core NMD factor UPF1 to the membrane of the ER
- The ER-NMD pathway targets for degradation mRNAs that are translated at the ER
