## Supplementary material for "Identification of a Nonsense-Mediated Decay pathway at the Endoplasmic Reticulum": Table S4

### Sheet: oligos
QRT-PCR primers
GENE NAME	OLIGO NAME	SEQUENCE	UPL PROBE
POLR2J	POLR2J_F	ctgtgagccccgttcctac	1
	POLR2J_R	gtcggtgtcagggtgagg
UPF1	UPF1_F	CCTGCACACCAAGCTCTACC	39
	UPF1_R	TTCTCGCGTCCCTGAAAG
UPF2	UPF2_F	GGATGTTGGGATCCACGTT	58
	UPF2_R	CGCCTCTGATTAAATTTAGGTTG
DHX34	DHX34_F	TTTCAGCAATGCCCCTGT	75
	DHX34_R	CTCCTGCGGCTGGTACAC
SEC13	SEC13_F	TCCATCACAGCCAACATCC	22
	SEC13_R	GCCCATCAACTGACTCCTTC
p31	Use1 F	atgctgcaagccgagaag	72
	Use1 R	cgctctctggctgtggtt
RINT1	RINT1 F	aagtaaaatgcagttagaagaacaggt	50
	RINT1 R	ggcgctgaagagatgagttt
ZW10	ZW10 F	aacagaacatactttatcaccttgga	29
	ZW10 R	ggtaagattccaaactgctggt
STX 18	Stx18 F	ttcttctggaacacaggaaagat	88
	Stx18 R	tctgggcatcctggtctatc
STX 5	Stx5 F	AGTCTTTGGTCGGGTTTCG	70
	Stx5 R	GAGACGCATAACCTCGGACT
HBB	HBB F	TGCAGGCTGCCTATCAGAA	83
	HBB R	ggccgcttagtgatacttgtgg
SETD4	SETD4 F	aatgctgtgcttcaaaaggtg	31
	SETD4 R	tttagctcttccgtccacaag
FAP	FAP F	atttggagttgccacctctg	9
	FAP R	tgtgagtgctctcattgtattttct
CRSPR guide primers
NBAS KO_A-top		CACCGgctttcggcataggccagta
NBAS KO_A-bottom		AAACtactggcctatgccgaaagcC
NBAS KO_B-top		CACCGgtgagggtgtttgatctcat
NBAS KO_B-bottom		AAACatgagatcaaacaccctcacC
NBAS_N-term_top		5Phos/CACCGGTGAGTCCTCGGCGAACATGG
NBAS_N-term_bottom		5Phos/AAACCCATGTTCGCCGAGGACTCACC
Primers
NBAS-KO-F		GGGCATAGTTGCAGTGGTTT
NBAS-KO-R		GGGTAACGAATTCCAACTCC
NBAS_N-term_F		TGACTTGGCCGATCTCATGT
NBAS_N-term_R		AGCGACACTAACAATCCCCT

### Sheet: FISH probes
Plate Designator	Sequence	Sequence Name	Scale	Purification	Three Modification
SETD4	caagttaaaggaaccggcca	SETD4_1	30 nmol	Salt Free	Quasar 570
SETD4	caaggcacgtggaaatacca	SETD4_2	30 nmol	Salt Free	Quasar 570
SETD4	cagagttttcgtcttctgat	SETD4_3	30 nmol	Salt Free	Quasar 570
SETD4	actcctcttgattcagaact	SETD4_4	30 nmol	Salt Free	Quasar 570
SETD4	aattcagacttgtggctctc	SETD4_5	30 nmol	Salt Free	Quasar 570
SETD4	gaaacttcctagctttcagc	SETD4_6	30 nmol	Salt Free	Quasar 570
SETD4	agcaggcgctaagtttgaat	SETD4_7	30 nmol	Salt Free	Quasar 570
SETD4	aaataatcatctgtccctcc	SETD4_8	30 nmol	Salt Free	Quasar 570
SETD4	gtagcttcgaatcactgtgt	SETD4_9	30 nmol	Salt Free	Quasar 570
SETD4	tccacttagtaatgtatgcc	SETD4_10	30 nmol	Salt Free	Quasar 570
SETD4	ccagcatgcttttctgaaac	SETD4_11	30 nmol	Salt Free	Quasar 570
SETD4	aaggcttccaaagagatcgg	SETD4_12	30 nmol	Salt Free	Quasar 570
SETD4	tacgccttgggtaaaatctc	SETD4_13	30 nmol	Salt Free	Quasar 570
SETD4	ctccaaacaaacagggcagg	SETD4_14	30 nmol	Salt Free	Quasar 570
SETD4	ttgggaagaaggttcaccac	SETD4_15	30 nmol	Salt Free	Quasar 570
SETD4	tcttcagcctttgcttttaa	SETD4_16	30 nmol	Salt Free	Quasar 570
SETD4	tgaagatgctgtcaacagcc	SETD4_17	30 nmol	Salt Free	Quasar 570
SETD4	taaacgctgcttttacctgg	SETD4_18	30 nmol	Salt Free	Quasar 570
SETD4	tccaacgtgaagtcgttcta	SETD4_19	30 nmol	Salt Free	Quasar 570
SETD4	gccgtaacagatgaatacct	SETD4_20	30 nmol	Salt Free	Quasar 570
SETD4	caggaacagccgttgattat	SETD4_21	30 nmol	Salt Free	Quasar 570
SETD4	catcccatccaaatgtcaaa	SETD4_22	30 nmol	Salt Free	Quasar 570
SETD4	acttaagggctgtgagtagc	SETD4_23	30 nmol	Salt Free	Quasar 570
SETD4	ttctcagcttccagacataa	SETD4_24	30 nmol	Salt Free	Quasar 570
SETD4	cgtatctgaaattacctccc	SETD4_25	30 nmol	Salt Free	Quasar 570
SETD4	gctatgtccaaacttgtctt	SETD4_26	30 nmol	Salt Free	Quasar 570
SETD4	aagcacagcattagtctctt	SETD4_27	30 nmol	Salt Free	Quasar 570
SETD4	catccttcatatgagacacc	SETD4_28	30 nmol	Salt Free	Quasar 570
SETD4	ccaccaaagttagttggttt	SETD4_29	30 nmol	Salt Free	Quasar 570
SETD4	gatgccctgagaatctttag	SETD4_30	30 nmol	Salt Free	Quasar 570
SETD4	aagctgtttgcaaactgtgc	SETD4_31	30 nmol	Salt Free	Quasar 570
SETD4	atgcgcttcggtgaaatcag	SETD4_32	30 nmol	Salt Free	Quasar 570
SETD4	ctgcagaaatcctgcatgtc	SETD4_33	30 nmol	Salt Free	Quasar 570
SETD4	ttcggaagagcattagacct	SETD4_34	30 nmol	Salt Free	Quasar 570
SETD4	agctgctgtgtcagataaga	SETD4_35	30 nmol	Salt Free	Quasar 570
SETD4	aagcacaaccactagactct	SETD4_36	30 nmol	Salt Free	Quasar 570
SETD4	taacccaatggtatcagagc	SETD4_37	30 nmol	Salt Free	Quasar 570
SETD4	gagcatgcttagaggacatt	SETD4_38	30 nmol	Salt Free	Quasar 570
SETD4	ataattagacaagcgccacc	SETD4_39	30 nmol	Salt Free	Quasar 570
SETD4	ccagaatcaagcagacaggc	SETD4_40	30 nmol	Salt Free	Quasar 570
SETD4	atcagctgacctacactgaa	SETD4_41	30 nmol	Salt Free	Quasar 570
SETD4	aacattgtctaagcggcgtc	SETD4_42	30 nmol	Salt Free	Quasar 570
SETD4	gagggtaaacaggactctgg	SETD4_43	30 nmol	Salt Free	Quasar 570
SETD4	tcttgggaagaatgaaccct	SETD4_44	30 nmol	Salt Free	Quasar 570
SETD4	cacaggggtcaggaaactat	SETD4_45	30 nmol	Salt Free	Quasar 570
SETD4	acatatttaggtccactcat	SETD4_46	30 nmol	Salt Free	Quasar 570
SETD4	ctgtccgttttgaaaggtga	SETD4_47	30 nmol	Salt Free	Quasar 570
SETD4	agggtctgcgaagtttttaa	SETD4_48	30 nmol	Salt Free	Quasar 570
SETD4	P48 Mix	SETD4	30 nmol	Salt Free	Quasar 570
FAP	gtaatattggcacctttctt	FAP_1	30 nmol	Salt Free	Quasar 570
FAP	cgtagtcgctgaaacttgct	FAP_2	30 nmol	Salt Free	Quasar 570
FAP	gtagcagacaagtgcatagt	FAP_3	30 nmol	Salt Free	Quasar 570
FAP	tttccaagccgttgttcatt	FAP_4	30 nmol	Salt Free	Quasar 570
FAP	tgaggaatgattgacctccg	FAP_5	30 nmol	Salt Free	Quasar 570
FAP	tcttctatccccattgaaac	FAP_6	30 nmol	Salt Free	Quasar 570
FAP	ttccctttatgagatcttca	FAP_7	30 nmol	Salt Free	Quasar 570
FAP	atgttagggtagccttcatt	FAP_8	30 nmol	Salt Free	Quasar 570
FAP	tggctggactgagggaagtg	FAP_9	30 nmol	Salt Free	Quasar 570
FAP	tcaaatgagctgcagctcag	FAP_10	30 nmol	Salt Free	Quasar 570
FAP	aatgcttattcatgtccacg	FAP_11	30 nmol	Salt Free	Quasar 570
FAP	tgtgctatcttcaagggaga	FAP_12	30 nmol	Salt Free	Quasar 570
FAP	gtggaaatggggatgcctgg	FAP_13	30 nmol	Salt Free	Quasar 570
FAP	atcagtgcgtccatcatgaa	FAP_14	30 nmol	Salt Free	Quasar 570
FAP	ggaagaatcatcttgtacca	FAP_15	30 nmol	Salt Free	Quasar 570
FAP	gggatacttctttgatctgt	FAP_16	30 nmol	Salt Free	Quasar 570
FAP	ggaccaccatacacttgaat	FAP_17	30 nmol	Salt Free	Quasar 570
FAP	cagaccttacactctgactg	FAP_18	30 nmol	Salt Free	Quasar 570
FAP	catccaccaaggcaatgacc	FAP_19	30 nmol	Salt Free	Quasar 570
FAP	ccttggaaagctgttcctcg	FAP_20	30 nmol	Salt Free	Quasar 570
FAP	cactgcatagaggagtttgt	FAP_21	30 nmol	Salt Free	Quasar 570
FAP	cataaacacccagctttcga	FAP_22	30 nmol	Salt Free	Quasar 570
FAP	aacgtatcctccataggacc	FAP_23	30 nmol	Salt Free	Quasar 570
FAP	aagaccagttccagatgcaa	FAP_24	30 nmol	Salt Free	Quasar 570
FAP	ctgtgtagacagacgcgtaa	FAP_25	30 nmol	Salt Free	Quasar 570
FAP	tgttgggagacccatgaatc	FAP_26	30 nmol	Salt Free	Quasar 570
FAP	agtgctcaagattatcatcc	FAP_27	30 nmol	Salt Free	Quasar 570
FAP	tgccatcacagttgaattct	FAP_28	30 nmol	Salt Free	Quasar 570
FAP	acattatcatctgctgttcc	FAP_29	30 nmol	Salt Free	Quasar 570
FAP	ctgtgctgagttttgaaagt	FAP_30	30 nmol	Salt Free	Quasar 570
FAP	cattaaccagagctttagca	FAP_31	30 nmol	Salt Free	Quasar 570
FAP	attgcctggaaatccacttg	FAP_32	30 nmol	Salt Free	Quasar 570
FAP	cgtggttctggtcagagtac	FAP_33	30 nmol	Salt Free	Quasar 570
FAP	ttcgtggacaggccggataa	FAP_34	30 nmol	Salt Free	Quasar 570
FAP	ggtcatgtgggtgtataagt	FAP_35	30 nmol	Salt Free	Quasar 570
FAP	ctgcatcgtttttagtctga	FAP_36	30 nmol	Salt Free	Quasar 570
FAP	agattctgatacaggcttgc	FAP_37	30 nmol	Salt Free	Quasar 570
FAP	ctgtctgaggggtttatata	FAP_38	30 nmol	Salt Free	Quasar 570
FAP	ggtgataaaacactgtgtcc	FAP_39	30 nmol	Salt Free	Quasar 570
FAP	P39 Mix	FAP	30 nmol	Salt Free	Quasar 570
